# An RNA ligase shapes transcriptional profiles, neural function, and behaviour in the developing larval zebrafish

**DOI:** 10.64898/2025.12.01.691575

**Authors:** Fiona S. Klusmann, Anna C. Kögler, Katja Slangewal, Onur Önder, Heike Naumann, Andreas Marx, Armin Bahl, Patrick Müller

## Abstract

RNA ligases are essential for the repair, splicing, and editing of RNA across various biological systems. Recently, a new enzyme that catalyses 5’-3’ RNA ligation – RNA ligase 1 (Rlig1) – was identified *in vitro*. However, the *in vivo* biological functions of Rlig1 have remained elusive. Here, we reveal the role of Rlig1 during vertebrate development using embryonic and larval zebrafish as a model system. We found that *rlig1* mRNA is maternally deposited and present ubiquitously during early embryogenesis, whereas at larval stages it localises to the brain and eyes. Interestingly, CRISPR/Cas9-generated *rlig1* knockout zebrafish exhibited no overt morphological abnormalities, but showed reduced behavioural responsiveness to visual stimuli along with massively perturbed transcriptomes and widespread dysregulation of core metabolic and translational pathways. Brain-wide calcium imaging in *rlig1* knockout larvae revealed decreased neuronal activity in key regions for visual processing, consistent with the observed behavioural defects. Together, our findings identify a role for Rlig1 in maintaining the integrity and function of the nervous system and uncover a new link between neuronal RNA processing, development, and sensory-motor computation.
