## Supplementary Table 8 for "An RNA ligase shapes transcriptional profiles, neural function, and behaviour in the developing larval zebrafish"

### Sheet: Supplementary Table 8
Gene ID	log2FC	p-value	padj	Gene name
ENSDARG00000098390	-5.18768	7.24491e-77	1.82325e-72	si:ch211-129p6.2
ENSDARG00000103730	1.62954	8.27084e-56	1.04072e-51	VGLL4
ENSDARG00000076126	-8.78519	5.01801e-55	4.20944e-51	actc1c
ENSDARG00000100795	3.51569	3.62367e-47	2.27983e-43	TIMP4
ENSDARG00000099056	-7.05073	1.28789e-41	5.40185e-38
ENSDARG00000100131	-3.38012	1.18769e-41	5.40185e-38	cdh29
ENSDARG00000056909	5.23322	4.36827e-41	1.57045e-37
ENSDARG00000096772	-4.12365	4.95805e-31	1.55968e-27	si:ch211-221e5.1
ENSDARG00000103260	3.29591	4.76433e-30	1.33221e-26	si:ch211-57b15.1
ENSDARG00000096927	4.83168	1.53407e-29	3.86065e-26	si:ch211-210b2.3
ENSDARG00000104629	-9.78062	1.17568e-27	2.68975e-24	SLC16A6
ENSDARG00000086418	-5.23638	1.94514e-27	4.07929e-24	si:ch211-236p5.3
ENSDARG00000045785	-7.88516	2.72766e-26	4.90317e-23	RLIG1
ENSDARG00000030094	-9.34033	4.73232e-26	7.93958e-23	malb
ENSDARG00000070770	-3.74969	2.76465e-25	4.34845e-22	her4.3
ENSDARG00000104380	3.18657	2.39423e-24	3.54431e-21	si:dkey-238k10.2
ENSDARG00000076981	-2.41537	5.0548e-24	6.69522e-21	zgc:198329
ENSDARG00000097134	3.01998	6.64094e-24	8.3563e-21	si:dkey-7i4.12
ENSDARG00000097080	3.73707	7.68293e-24	9.20708e-21	si:ch73-181m17.1
ENSDARG00000099384	6.38389	4.79439e-23	5.48435e-20	si:dkey-238k10.1
ENSDARG00000094104	3.51748	6.58625e-23	7.2065e-20	si:ch211-213i16.3
ENSDARG00000093313	1.82153	9.51447e-23	9.97671e-20	ubb
ENSDARG00000097137	1.89787	1.9087e-22	1.92137e-19	si:dkeyp-116a7.2
ENSDARG00000102449	-4.98334	2.08178e-22	1.9558e-19
ENSDARG00000100964	7.99947	2.09833e-22	1.9558e-19	si:ch211-57b15.2
ENSDARG00000097615	1.75568	5.25548e-22	4.72355e-19	si:ch211-108d22.2
ENSDARG00000110845	8.23323	2.08132e-21	1.80615e-18	pimr107
ENSDARG00000104885	-3.84859	2.56406e-21	2.15091e-18
ENSDARG00000096736	-3.05195	2.85683e-21	2.31919e-18	si:ch211-216b21.1
ENSDARG00000074150	3.63277	4.83055e-21	3.65515e-18	si:ch211-226h7.5
ENSDARG00000039687	-8.55835	6.11173e-21	4.39451e-18	zgc:194221
ENSDARG00000115610	2.00886	9.65093e-21	6.73185e-18	ccl25a
ENSDARG00000098881	-4.84834	1.73449e-20	1.14869e-17	si:dkey-238i5.3
ENSDARG00000103634	-8.57541	4.46804e-20	2.81107e-17	si:ch73-329n5.6
ENSDARG00000042094	1.60783	1.1263e-19	6.82338e-17	eef2a.1
ENSDARG00000112454	3.55424	2.00204e-19	1.17171e-16
ENSDARG00000044001	-1.652	2.45657e-19	1.40505e-16	lgals3b
ENSDARG00000079227	2.48919	3.14888e-19	1.76099e-16	plekhs1.1
ENSDARG00000063663	-1.5539	7.39725e-19	4.04694e-16	CLP1
ENSDARG00000070116	-4.98833	1.32626e-18	7.10143e-16	NIT1
ENSDARG00000100728	2.40426	3.20305e-18	1.67933e-15	MKRN2OS
ENSDARG00000086223	-3.18239	4.11091e-18	2.11133e-15	si:ch73-144d13.4
ENSDARG00000103457	1.60992	5.59032e-18	2.81372e-15	SPART
ENSDARG00000100925	-2.11581	1.9913e-17	9.4553e-15
ENSDARG00000059039	-7.56562	2.86228e-17	1.33393e-14
ENSDARG00000105300	3.93615	3.52861e-17	1.61456e-14
ENSDARG00000092578	7.38232	4.2585e-17	1.91374e-14	si:ch211-222e20.4
ENSDARG00000104613	-2.06719	9.46338e-17	4.03653e-14	znf1179
ENSDARG00000104007	-3.28845	1.05816e-16	4.43827e-14	pcdh1g1
ENSDARG00000069966	5.55219	1.12782e-16	4.65289e-14	alox5b.3
ENSDARG00000103973	-7.41005	3.34719e-16	1.33707e-13
ENSDARG00000115405	-1.86475	4.62116e-16	1.81713e-13	HBE1
ENSDARG00000101010	-2.13454	1.51323e-15	5.68387e-13	hpdl
ENSDARG00000023587	1.69856	1.55201e-15	5.74379e-13	KCNK5
ENSDARG00000108987	6.77838	2.20118e-15	7.8021e-13	si:dkey-7i4.19
ENSDARG00000101190	-1.83082	2.48255e-15	8.6772e-13	cyp2k8
ENSDARG00000098063	3.00582	2.72459e-15	9.39273e-13	alp3
ENSDARG00000102706	-1.95446	3.00412e-15	1.02164e-12	si:dkey-56m19.6
ENSDARG00000075963	-6.93249	3.51685e-15	1.18007e-12	mhc1uba
ENSDARG00000100552	-8.01173	4.51834e-15	1.49616e-12
ENSDARG00000036833	2.06029	5.8293e-15	1.9052e-12	UPP2
ENSDARG00000039164	-7.01852	9.68161e-15	3.08414e-12	mhc1uma
ENSDARG00000074345	-4.71706	1.51976e-14	4.7808e-12	si:ch211-214b16.4
ENSDARG00000102665	-3.49742	2.91365e-14	8.94206e-12	cabz01033180.1
ENSDARG00000017010	-1.51396	4.16435e-14	1.26265e-11	SCAMP2
ENSDARG00000091800	4.07239	5.10199e-14	1.52853e-11	zgc:174260
ENSDARG00000035438	-3.85019	1.10202e-13	3.26276e-11	myhc4
ENSDARG00000086739	-4.98285	1.56365e-13	4.57567e-11	si:ch1073-513e17.1
ENSDARG00000023176	1.71445	2.15285e-13	6.20667e-11	tdo2b
ENSDARG00000041073	2.69741	3.02525e-13	8.55431e-11	si:dkey-12e7.4
ENSDARG00000059305	1.97216	4.16643e-13	1.15222e-10	TMEM37
ENSDARG00000098174	-3.75055	6.55236e-13	1.77308e-10	ACADSB
ENSDARG00000092003	-6.61945	8.39809e-13	2.2247e-10	CCS
ENSDARG00000056502	-2.78527	1.03872e-12	2.66738e-10	si:ch73-334d15.4
ENSDARG00000101556	-6.4915	2.4569e-12	6.24548e-10	fam111.2
ENSDARG00000087143	4.1766	2.80009e-12	7.0467e-10	serpina7
ENSDARG00000095212	-3.32614	3.56906e-12	8.80579e-10	si:ch211-210b2.4
ENSDARG00000096700	-4.11124	4.37039e-12	1.04748e-09	si:zfos-754c12.1
ENSDARG00000102593	-6.5603	4.45067e-12	1.05666e-09	si:ch211-214b16.2
ENSDARG00000108939	-1.76981	5.10486e-12	1.18953e-09
ENSDARG00000111799	6.08231	5.46785e-12	1.26242e-09	si:dkey-7i4.20
ENSDARG00000098403	-6.27193	6.26023e-12	1.43223e-09	si:rp71-81e14.6
ENSDARG00000068283	-4.98829	8.79383e-12	1.95846e-09	cyp2x10.1
ENSDARG00000105080	2.34002	1.11354e-11	2.4158e-09
ENSDARG00000117266	2.5303	1.18011e-11	2.53834e-09
ENSDARG00000099351	1.64758	1.48566e-11	3.16848e-09	IGFBP1
ENSDARG00000098256	1.57613	2.08787e-11	4.41542e-09	loc101882496
ENSDARG00000031588	1.53513	2.22401e-11	4.66413e-09	si:dkey-239b22.1
ENSDARG00000020455	-2.6182	2.45659e-11	5.10931e-09	si:ch211-171h4.3
ENSDARG00000038248	-1.61522	2.61387e-11	5.34802e-09	GGACT
ENSDARG00000093747	-6.38024	2.72065e-11	5.47742e-09	si:dkey-122c11.1
ENSDARG00000089475	-1.81155	2.92381e-11	5.83974e-09	hbae1.1
ENSDARG00000101800	-6.22595	2.95955e-11	5.86458e-09
ENSDARG00000113076	1.77941	4.28009e-11	8.34982e-09
ENSDARG00000070661	-3.31246	6.89899e-11	1.3153e-08	si:ch211-182e10.4
ENSDARG00000068840	2.92482	6.87703e-11	1.3153e-08	ppt2a.1
ENSDARG00000094878	-3.25222	1.36961e-10	2.51588e-08	si:dkey-84o3.8
ENSDARG00000078069	-5.6083	2.12694e-10	3.85084e-08	RRM2
ENSDARG00000015476	-3.28513	2.83879e-10	5.03105e-08	IQCH
ENSDARG00000096278	3.8361	3.13074e-10	5.50967e-08	nkd3
ENSDARG00000101088	-6.37143	4.34538e-10	7.54178e-08	si:ch73-359m17.5
ENSDARG00000071543	-5.61602	4.33815e-10	7.54178e-08	shisa10.2
ENSDARG00000109626	1.55019	4.95614e-10	8.4411e-08	si:ch211-226h7.3
ENSDARG00000102528	-5.76046	5.18896e-10	8.70569e-08	si:ch211-186j3.5
ENSDARG00000043093	1.76625	6.087e-10	1.01447e-07	MPEG1
ENSDARG00000098663	2.82755	9.75302e-10	1.58351e-07	FGF19
ENSDARG00000111309	-5.87599	1.23567e-09	1.97232e-07
ENSDARG00000076745	-1.89892	1.2976e-09	2.0538e-07	zgc:193811
ENSDARG00000114554	-2.32149	1.49977e-09	2.35895e-07	cdx1a
ENSDARG00000100449	1.52445	2.22173e-09	3.41167e-07	si:busm1-71b9.3
ENSDARG00000057789	1.75487	2.2233e-09	3.41167e-07	lyz
ENSDARG00000102282	-5.65341	2.38852e-09	3.618e-07
ENSDARG00000111606	-6.48273	2.58306e-09	3.86258e-07
ENSDARG00000092895	1.54187	2.62384e-09	3.88421e-07	ifi27.8
ENSDARG00000103277	2.05238	2.68956e-09	3.95821e-07	CYP24A1
ENSDARG00000101422	-1.59767	3.79828e-09	5.37008e-07	hdac12
ENSDARG00000023151	1.52068	4.49565e-09	6.32053e-07	UCP1
ENSDARG00000094749	-5.53496	6.68582e-09	9.19428e-07	HTRA2
ENSDARG00000103456	-4.81959	7.65497e-09	1.03725e-06	cyp2aa11
ENSDARG00000026403	1.78592	8.3101e-09	1.11835e-06	HEPH
ENSDARG00000074653	-4.0514	9.15534e-09	1.20091e-06	si:ch211-233m11.1
ENSDARG00000058508	1.74682	9.16219e-09	1.20091e-06	cfap70
ENSDARG00000115857	-5.58526	9.36352e-09	1.22094e-06
ENSDARG00000097976	-5.60719	9.69849e-09	1.2581e-06	si:ch211-282f6.1
ENSDARG00000062632	-1.64271	2.03997e-08	2.5798e-06	duox
ENSDARG00000093153	5.51277	2.05475e-08	2.58549e-06	si:ch73-268e11.2
ENSDARG00000099933	1.5433	2.28098e-08	2.84174e-06	ppa1a
ENSDARG00000079703	2.77759	2.54593e-08	3.14073e-06	si:dkey-18p12.4
ENSDARG00000036767	1.67596	2.63421e-08	3.23378e-06	urgcp
ENSDARG00000097314	3.92098	3.6191e-08	4.37876e-06	si:zfos-1714f5.3
ENSDARG00000102339	-5.39019	4.86295e-08	5.74558e-06	si:dkey-5n7.2
ENSDARG00000086849	4.47108	5.35665e-08	6.27404e-06	si:dkey-187k19.2
ENSDARG00000088069	2.67573	8.54973e-08	9.78011e-06
ENSDARG00000093309	5.24447	9.35171e-08	1.06011e-05	si:dkey-52j6.1
ENSDARG00000052779	1.90017	1.02929e-07	1.16158e-05	zgc:153932
ENSDARG00000088641	1.87305	1.04148e-07	1.17008e-05	grna.2
ENSDARG00000109368	-5.17701	1.20712e-07	1.33239e-05
ENSDARG00000077023	-2.29201	1.32581e-07	1.457e-05	pcdhb
ENSDARG00000100461	1.78452	1.35622e-07	1.48394e-05
ENSDARG00000096901	1.61797	1.42416e-07	1.54484e-05	si:dkey-7i4.10
ENSDARG00000070581	-1.61001	1.4341e-07	1.54895e-05	GGACT
ENSDARG00000097737	2.15051	1.68703e-07	1.79898e-05	si:dkey-188h10.3
ENSDARG00000020046	-2.50351	2.16072e-07	2.2657e-05	ahr1a
ENSDARG00000105320	-5.10935	2.39637e-07	2.4716e-05	si:rp71-46j2.8
ENSDARG00000103906	-1.97435	3.59142e-07	3.60087e-05	pcdh2ab10
ENSDARG00000095005	3.36519	3.88133e-07	3.86077e-05	si:dkey-21e2.10
ENSDARG00000075996	-2.77753	4.29922e-07	4.25961e-05	znfl1b
ENSDARG00000104263	-2.5128	4.65379e-07	4.5749e-05
ENSDARG00000113820	1.62476	7.00219e-07	6.59989e-05	cyp46a1.4
ENSDARG00000109263	-2.87814	7.87146e-07	7.36051e-05	si:dkeyp-79b7.13
ENSDARG00000043901	3.87237	7.89691e-07	7.36051e-05	ugt5g2
ENSDARG00000071457	-5.06294	8.70373e-07	8.08258e-05	crp6
ENSDARG00000039453	-1.95711	1.03645e-06	9.31547e-05	DHRS7C
ENSDARG00000115120	-3.69475	1.1009e-06	9.82458e-05	htra2-1
ENSDARG00000096381	-2.52106	1.10012e-06	9.82458e-05	NEU3
ENSDARG00000067517	1.80783	1.20524e-06	0.000106799	ccdc15
ENSDARG00000089503	-2.66825	1.53312e-06	0.000134623	si:ch73-367f21.5
ENSDARG00000008263	1.83569	1.56511e-06	0.000136763	MFSD4A
ENSDARG00000114818	-1.58254	1.5817e-06	0.000137734
ENSDARG00000056498	1.57652	1.76417e-06	0.000149485	crp5
ENSDARG00000105456	2.55641	1.77586e-06	0.000149971
ENSDARG00000092277	-3.38059	1.79964e-06	0.00015147	si:dkey-148n20.1
ENSDARG00000090720	-5.58832	1.90175e-06	0.000159001
ENSDARG00000103556	2.00875	1.98416e-06	0.000164796	si:ch211-218g23.6
ENSDARG00000112918	-3.36177	2.13379e-06	0.000175487
ENSDARG00000096825	4.10141	2.18333e-06	0.000178977	si:zfos-496c3.2
ENSDARG00000105157	1.59977	2.22133e-06	0.0001815
ENSDARG00000116302	5.38223	2.46568e-06	0.000196988
ENSDARG00000067997	-3.26119	3.20362e-06	0.000249043	myhz1.3
ENSDARG00000054160	2.26628	3.2063e-06	0.000249043	zgc:113625
ENSDARG00000030512	1.75999	3.23422e-06	0.000250438	tsnaxip1
ENSDARG00000103351	3.07178	3.46616e-06	0.000266756	si:ch211-149f21.3
ENSDARG00000078551	-2.99409	3.78197e-06	0.000287544	zgc:171242
ENSDARG00000093964	2.05281	3.77761e-06	0.000287544	si:ch211-250k18.6
ENSDARG00000038666	1.67663	3.96442e-06	0.000300508	igfbp1b
ENSDARG00000101990	-1.90412	4.06184e-06	0.000306049
ENSDARG00000097657	3.54277	4.08702e-06	0.000307027	si:dkey-7i4.16
ENSDARG00000034403	-4.90445	4.13822e-06	0.000309948	zgc:173443
ENSDARG00000111876	-4.43529	4.754e-06	0.000353962	cwf19l2
ENSDARG00000104412	2.67435	5.1148e-06	0.000376371	si:dkey-72l17.5
ENSDARG00000043816	-2.4992	5.91203e-06	0.000432506	st6galnac1.2
ENSDARG00000094978	2.52283	5.97588e-06	0.00043591	si:ch73-18b11.2
ENSDARG00000068865	3.86431	6.0953e-06	0.000443336	si:dkey-61p9.7
ENSDARG00000077572	-3.29576	6.45571e-06	0.000464184	si:ch211-193k19.2
ENSDARG00000070140	1.8624	6.63922e-06	0.000475374	RETSAT
ENSDARG00000098570	4.66483	7.07981e-06	0.000504733	si:ch211-8c17.2
ENSDARG00000104175	1.75592	7.48031e-06	0.000531778	USP30
ENSDARG00000067794	-2.00547	8.02037e-06	0.00056538	cabz01076234.2
ENSDARG00000113721	1.86452	8.06922e-06	0.000567234	HPDL
ENSDARG00000091585	-2.1952	8.45443e-06	0.000589375	kif28
ENSDARG00000079824	-1.72515	9.13897e-06	0.000628731	NINJ2
ENSDARG00000079345	1.91084	9.35778e-06	0.000641683	si:ch211-217k17.10
ENSDARG00000097456	-1.80557	1.06605e-05	0.000721192	coa3b
ENSDARG00000063319	-1.57391	1.15421e-05	0.000768438	SQLE
ENSDARG00000025320	2.85612	1.17266e-05	0.000778658	col21a1
ENSDARG00000040781	-4.86023	1.3317e-05	0.00087732	sult3st4
ENSDARG00000100810	-1.65604	1.44579e-05	0.000938305	CORO7
ENSDARG00000110860	1.57865	1.44664e-05	0.000938305	si:dkey-9i5.2
ENSDARG00000102725	1.99423	1.50501e-05	0.000971154
ENSDARG00000100221	4.18144	1.52076e-05	0.000978807	si:ch211-22k7.1
ENSDARG00000116915	1.86708	1.71109e-05	0.00107625	si:ch211-133h13.1
ENSDARG00000094518	1.71686	1.82046e-05	0.0011312	si:ch211-125e6.8
ENSDARG00000054846	-3.69565	2.00491e-05	0.00122031	si:ch73-217b7.4p
ENSDARG00000046091	1.94025	3.17671e-05	0.0018336	si:ch211-283g2.1
ENSDARG00000103208	4.78564	3.4525e-05	0.00195249	il17ra1b
ENSDARG00000105974	-4.78556	3.71328e-05	0.00206744
ENSDARG00000102227	-4.84289	3.76308e-05	0.00209054	si:dkey-2j6.5
ENSDARG00000087099	-2.97919	3.80726e-05	0.00211043	si:ch73-106k19.5
ENSDARG00000046140	-3.52233	5.11189e-05	0.00273714	zgc:112038
ENSDARG00000117459	4.73208	6.24183e-05	0.00328623
ENSDARG00000045153	-1.51904	7.02875e-05	0.00364506	SLC16A8
ENSDARG00000037874	-2.0088	7.14506e-05	0.00367616	cyp3c2
ENSDARG00000117810	2.03892	7.15775e-05	0.00367616
ENSDARG00000094659	-2.03687	7.77314e-05	0.0039455	si:dkey-18c8.3
ENSDARG00000074217	1.86466	7.77624e-05	0.0039455	ifi27.3
ENSDARG00000035602	1.9907	7.86075e-05	0.00398036	DAO
ENSDARG00000026049	3.12788	8.13334e-05	0.00409367	mxf
ENSDARG00000094995	-1.62509	8.74632e-05	0.00434649	HTRA2
ENSDARG00000091249	2.02381	8.75654e-05	0.00434649	si:dkey-178a21.3p
ENSDARG00000041413	2.06541	0.00011072	0.0053379	adgrg11
ENSDARG00000092658	-4.46684	0.000111424	0.00536154	si:ch211-204c5.6
ENSDARG00000093386	-2.23272	0.000119803	0.00573188	si:dkeyp-82a1.1
ENSDARG00000095595	2.04841	0.000126812	0.0060214	si:ch211-283e2.7
ENSDARG00000054239	2.2833	0.00013118	0.00620542	ghrl
ENSDARG00000097375	-2.7875	0.000136025	0.0063985
ENSDARG00000098316	1.83967	0.000140823	0.00657505	si:ch211-128b10.8
ENSDARG00000102003	-2.52073	0.000145207	0.00672981
ENSDARG00000094958	4.39499	0.000149416	0.00687424	si:ch211-222e20.5
ENSDARG00000109235	-4.16783	0.000173458	0.00771244
ENSDARG00000068006	-1.69115	0.000197268	0.0085594	GCK
ENSDARG00000058498	1.67777	0.000207514	0.00894227	slc9a3.1
ENSDARG00000095179	-3.23993	0.000225642	0.00959206	si:ch211-235f1.3
ENSDARG00000057429	1.57474	0.000226707	0.00962109	ARG1
ENSDARG00000101760	1.7224	0.000231504	0.00974682	znf1016
ENSDARG00000060953	2.19922	0.000239	0.0100078	si:ch1073-214b20.2
ENSDARG00000100424	1.81511	0.000244898	0.0102207	si:ch73-233f7.8
ENSDARG00000068290	-2.11377	0.000247591	0.010316	si:dkey-286h2.3
ENSDARG00000092731	-4.24123	0.000285237	0.0115779	mhc1uca
ENSDARG00000095687	-4.08291	0.000318169	0.0127243	si:dkey-84o3.7
ENSDARG00000088908	1.60013	0.000372371	0.0145457	si:ch73-281f12.3p
ENSDARG00000106298	-2.54965	0.000456972	0.0173456
ENSDARG00000096903	-4.19149	0.000500106	0.0187287	si:ch211-170n20.4
ENSDARG00000086897	-1.65839	0.000541	0.0199947	si:dkey-7i4.1
ENSDARG00000098581	4.63316	0.00054358	0.0200289	si:ch211-11c3.4
ENSDARG00000044704	-3.05253	0.000556633	0.02045	or90b1
ENSDARG00000037914	1.75691	0.000556146	0.02045	znfl1
ENSDARG00000104561	-2.28252	0.000561316	0.0205814	znf1081
ENSDARG00000099152	1.97594	0.000571722	0.0208521
ENSDARG00000092378	4.31946	0.000591949	0.0214037	si:ch211-222g23.5
ENSDARG00000094994	-2.02415	0.000630342	0.022501	si:dkey-106c17.2
ENSDARG00000109911	2.50218	0.00072904	0.0253416	si:dkey-58b18.10
ENSDARG00000076264	1.69663	0.000821989	0.0280681	zgc:195170
ENSDARG00000117231	-1.62128	0.000869177	0.0292821
ENSDARG00000079043	3.28472	0.000917597	0.0306263	eslec
ENSDARG00000099485	-3.95465	0.000928012	0.030689	m1ap
ENSDARG00000116430	-1.89314	0.000921339	0.030689	si:ch73-329n5.2
ENSDARG00000100483	-2.75315	0.000957162	0.0313645	vent
ENSDARG00000099282	-3.68604	0.0010174	0.0329099	si:ch73-359m17.6
ENSDARG00000111423	-3.83707	0.001027	0.0331777	si:ch73-27e22.1
ENSDARG00000041024	-1.64433	0.00106349	0.0340507	or42c3
ENSDARG00000092550	1.95256	0.00108967	0.0348003
ENSDARG00000056021	-1.5734	0.00121652	0.0382687	SOSTDC1
ENSDARG00000100381	-1.91999	0.00125803	0.0391723	rock2bl
ENSDARG00000094195	3.51716	0.00127776	0.0396988	si:dkey-149m13.3
ENSDARG00000090344	3.45675	0.00135774	0.0417002	il19l
ENSDARG00000113438	-1.76173	0.00139019	0.0423302
ENSDARG00000093646	-1.99902	0.00141403	0.0428226	si:ch211-270n8.3
ENSDARG00000096876	3.55436	0.00147592	0.0444294	si:dkey-61o18.2
ENSDARG00000105495	-2.01888	0.00152663	0.0457372	si:dkey-31g16.2
ENSDARG00000103218	2.11101	0.00157918	0.0469205	si:dkey-27n6.11p
ENSDARG00000103059	4.30738	0.00164838	0.0482922	si:ch73-234i15.7
ENSDARG00000076214	-3.97747	0.00172242	0.0499828	zgc:165514
